# Complex introgression among three diverged largemouth bass lineages

**DOI:** 10.1101/2021.05.12.443886

**Authors:** Katherine Silliman, Honggang Zhao, Megan Justice, Wilawan Thongda, Bryant Bowen, Eric Peatman

**Affiliations:** School of Fisheries, Aquaculture, and Aquatic Sciences, Auburn University, Auburn, AL 36849, USA; Department of Natural Resources, Cornell University, Ithaca, NY, 14850, USA; Center of Excellence for Shrimp Molecular Biology and Biology (CENTEX Shrimp), Faculty of Science, Mahidol University, Rama VI Road, Bangkok, 10400, Thailand; National Center for Genetic Engineering and Biotechnology (BIOTEC), National Science and Technology Development Agency (NSTDA), Pathum Thani, 12120, Thailand; Georgia Department of Natural Resources, Social Circle, GA, 30025, USA

**Author notes:** Address for correspondence: Eric Peatman, School of Fisheries, Aquaculture, and Aquatic Sciences, Auburn University, Auburn, AL 36849, USA.

**Keywords:** largemouth bass, hybridization, Mobile-Tensaw Delta, single nucleotide polymorphisms, genotype-by-sequencing

## Abstract

Hybrid zones between diverged lineages offer an unique opportunity to study evolutionary processes related to speciation. Natural and anthropogenic hybridization in the black basses (*Micropterus* spp.) is well documented, including an extensive intergrade zone between the widespread northern Largemouth Bass (*M. salmoides*) and the Florida Bass (*M. floridanus*). Phenotypic surveys have identified an estuarine population of Largemouth Bass (*M. salmoides*) in the Mobile-Tensaw Delta, with larger relative weight and smaller adult size compared to inland populations, suggesting a potential third lineage of largemouth bass. To determine the evolutionary relationships between these Mobile Delta bass populations, *M. salmoides*, and *M. floridanus*, putative pure and intergrade populations of all three groups were sampled across the eastern United States. Phylogenetic analyses of 8,582 nuclear SNPs derived from genotype-by-sequencing and the ND2 mitochondrial gene determined that Delta bass populations stem from a recently diverged lineage of Largemouth Bass. Using a novel quantitative pipeline, a panel of 73 diagnostic SNPs was developed for the three lineages, evaluated for accuracy, and then used to screen 881 samples from 52 sites for genetic integrity and hybridization on the Agena MassARRAY platform. These results strongly support a redrawing of native ranges for both the intergrade zone and *M. floridanus*, which has significant implications for current fisheries management. Furthermore, Delta bass ancestry was shown to contribute significantly to the previously described intergrade zone between northern Largemouth Bass and Florida Bass, suggesting a more complex pattern of secondary contact and introgression among these diverged *Micropterus* lineages.
