## Supplementary File 3 for "Complex introgression among three diverged largemouth bass lineages"

### Sheet: Multiplex_1
## Multiplex 1
SNP ID	Scaffold ID	Position	Failed QC	Forward Primer Sequence	Reverse Primer Sequence	Extension Primer Sequence
107554_774	107554	774		ACGTTGGATGCAAGATTCAACTGCTCCACC	ACGTTGGATGCTTTACACACCCAGGCTGTC	GCTCCACCTGCCTAT
190236_2746	190236	2746	yes	ACGTTGGATGTGATGCTGTGTGTGACGCC	ACGTTGGATGAGCATGAGGCTGCTGGGAAC	CCTGCAGGTCAACTC
104650_2998	104650	2998		ACGTTGGATGTGGGCATGGAACTGCAGAAG	ACGTTGGATGCGCTGTACTTCAACATCTGC	TGCAGAAGCTGTTCA
188596_16158	188596	16158		ACGTTGGATGTGCAGCAAGAGCTGATCTCC	ACGTTGGATGTCATTGTCCTCCACGTCTTC	GCTGCGGGAAGCTCG
141791_7873	141791	7873	yes	ACGTTGGATGAGGTGGAAGAAAAGAACAGC	ACGTTGGATGTTTTAGGTTGCTGCAGCGTG	AAGAACAGCGGTGGG
224014_1072	224014	1072		ACGTTGGATGAGATGTGACCCATTCACACC	ACGTTGGATGCGAGAGAGAATCGGTGAAAC	CTTAGCGACTGAGTGG
219104_2929	219104	2929		ACGTTGGATGCCATGTATGAAGAGAATGCG	ACGTTGGATGTCTCAGTCTCCTTACAGCTC	AGAATGCGGAGCTTAA
112084_4248	112084	4248	yes	ACGTTGGATGGGCTCCTAACATCCTATAGA	ACGTTGGATGAATCCATCTGTGCTGCCTTG	gTAGCATCATCACCCCC
186875_4699	186875	4699		ACGTTGGATGAGGATGGAGTGCAGCCAGGT	ACGTTGGATGAGGATGGACGTGTTCACGGA	ccCGCCTGCAGGAACTT
135849_12666	135849	12666		ACGTTGGATGCAGCTCTCTGCAGTAGGTAG	ACGTTGGATGTGGCAGACTCTACAGAGAAC	TCCAAATCCTGAAGGTC
221258_4404	221258	4404	yes	ACGTTGGATGACCATTAACCCACGTTGCAG	ACGTTGGATGGGGACTATGCTGAGTTATCG	gACGTTGCAGGAACGTC
8113_1011	8113	1011		ACGTTGGATGGCGTGTTATCTGGCAACAAG	ACGTTGGATGGAGGAACAGACACACAAATG	gcAGTGTAGAGGAGCCG
196396_44391	196396	44391		ACGTTGGATGACAGCAGCTTCCTCTCATAC	ACGTTGGATGTGTCTCTCAGGAATGCGAAC	TCCTCTCATACTGGACAA
126230_13777	126230	13777	yes	ACGTTGGATGGGTAGTGAACAGCCACACAG	ACGTTGGATGCAAAATGAACTGCAGCAGTC	tCAGCCACACAGACATTA
137049_4971	137049	4971		ACGTTGGATGTGGTCAAAACCATCCCACTG	ACGTTGGATGTGGCTCCTTGGAAGTATCTG	ACACTGACAAGAGGGACA
246726_9592	246726	9592		ACGTTGGATGTAAGGAGCTGCAGCAGAAGG	ACGTTGGATGCGATGAGGATGATGATGGTG	GCAGCAGAAGGACAAGAT
2156_1716	2156	1716	yes	ACGTTGGATGTGCTGCGTCTATAGGAGCGA	ACGTTGGATGAAACAAACCGAGGGAGTGAC	ggGAAACACTGGGAGACA
188288_3568	188288	3568		ACGTTGGATGCACTACTGACGCTGCTAAAC	ACGTTGGATGGAATTACACACTGCAGAGCC	tTTTTCGTCCGCTTATTCT
248436_64413	248436	64413		ACGTTGGATGAGGTCCTGGGCTAGACATC	ACGTTGGATGAGTTGCTGCAGGTTGAGTTG	ttCTGCAACACAAGCAGAT
136296_2709	136296	2709		ACGTTGGATGCTCGTTAACAACTCGTAATG	ACGTTGGATGCAAAACACACTGCAACGCAC	gcAGCTCTGCAGCAAGCGT
227403_586	227403	586		ACGTTGGATGCTCTTTTCTCGGGAACAGTC	ACGTTGGATGTACGGCAACCTGCTGGTCAT	ACGGAGGGGAAGCTGTAGA
194561_9140	194561	9140	yes	ACGTTGGATGATGATCCGTCCTGCTGTGTG	ACGTTGGATGGAGCCCGACGCTGAACATC	taCTGCTTCTCCTCCTGGTC
117099_13373	117099	13373	yes	ACGTTGGATGAATCAGCGCTGAACGTCTTG	ACGTTGGATGATCACTGCAGGTGAGTAGAG	tcTGCTTTCACTTCAGTTCA
99650_7157	99650	7157		ACGTTGGATGGTGGCGATTCTAGTCAATGG	ACGTTGGATGAGTCAAGAGTCTGCACAGAG	gaTTTTGCTCACAACAGTAG
104795_7287	104795	7287		ACGTTGGATGCACAGAAACACGTCTGAGAG	ACGTTGGATGAACCCAAACGCCATCATGCC	cCACGTCTGAGAGATAAAGA
242754_25195	242754	25195		ACGTTGGATGCGCTCCAACCAGTCTATTTC	ACGTTGGATGCCGCATTTCCTGTGTACGTG	AGGGTAATTGAGTACACACA
120320_1376	120320	1376		ACGTTGGATGTTTTTGCTGCAGGATGGAGG	ACGTTGGATGCAAGAGCTGACAACTCTCTG	TGCAGGATGGAGGGAGAGCC
221610_11653	221610	11653		ACGTTGGATGGCTTTTTTGCTCCATGCAGG	ACGTTGGATGTGCAGACACAGCTGTGGTCA	ccTCCTCCAGCAGCGCTTCTA
137555_10302	137555	10302		ACGTTGGATGTTAAGGCTGAGCTCTCAGTC	ACGTTGGATGGTCCCTTCATCTCCTGTTTC	caCTCTGTACAGACAGAATCA
208950_18711	208950	18711		ACGTTGGATGAGAGAGCACATTACCTGTCC	ACGTTGGATGAGTAGTTGGTTTTGGTGCAG	gtTTGCGGACTGATAAACTTA
195403_4772	195403	4772	yes	ACGTTGGATGTTCACCAGTATGGTGATGGC	ACGTTGGATGACTGCTGCAGTCATTTTGTG	gtCCTGAGAGACAAACCGATG
182187_7007	182187	7007		ACGTTGGATGAATGCATGGAAGCACAGTGG	ACGTTGGATGGCCACGAACACTTTAGTCTC	GGAAGCACAGTGGAGTAAAGA
184293_6321	184293	6321		ACGTTGGATGAGCAGGGTCTCTGGTTCAC	ACGTTGGATGCTCCTGTTTGATGTTCAGCC	ggCTGGTTCACCCTCTAAGCCC
217538_25390	217538	25390		ACGTTGGATGTCTGAGGGACATAGCTGTTG	ACGTTGGATGATCCCAGATATGTGTGCCAG	CATCATCATCACTGCAGAATCA
232694_38736	232694	38736		ACGTTGGATGTGTCAACTAGGCTGCAGAAG	ACGTTGGATGGGGTGAGGCATCATGTTTTG	GGCTGCAGAAGATTCACTAAAT
218289_7454	218289	7454	yes	ACGTTGGATGACACCTTTACATTGGGTGAC	ACGTTGGATGCCACATTTGGTTCTCTAGTG	aTCAGTCCTACATACTGCAGCCA
194968_5912	194968	5912	yes	ACGTTGGATGCTTTTTCTGCAGTAAAAGC	ACGTTGGATGCTGCAGTTAAAACTGAGGGC	aTAAAAGCTTTTTATCAGCACTT
232070_4307	232070	4307		ACGTTGGATGTGCACACCGTGCATGTTTAC	ACGTTGGATGCCTCCTCCTCTTTGAATCTG	CGTGCATGTTTACTCATGTGACT
224779_3298	224779	3298	yes	ACGTTGGATGAGCCGTCAGTCTGAATAAAG	ACGTTGGATGCAAACAAAGGCAGTTCGGAG	tGTCTGAATAAAGTAAACAACAA
183726_3387	183726	3387		ACGTTGGATGCCCGACTGACCATAATTACC	ACGTTGGATGCACAGCTTGCAATACACCTG	TGTGTATTATCAAGGCAAAAAGA
121338_5301	121338	5301		ACGTTGGATGTGCTAAGTATCCAGAACCCC	ACGTTGGATGTTGAGACATGGGAACAACCG	GATGAGCAGCCAGTGGTTAGGCCC
2819_3199	2819	3199		ACGTTGGATGTTTGAAATGCTGGCAGTGGG	ACGTTGGATGCTAATGGCTGTGCTCACAGG	aCAGTGGGACTGCAGTGTATAAAG
188611_1228	188611	1228		ACGTTGGATGGCAGATGAATAGCATGTGGG	ACGTTGGATGAAGGAGGGCCAGATCAATAC	GGGTTATGTTTGGAAGGTGAGCCA
210453_8036	210453	8036		ACGTTGGATGACACCTTTGTCCCATCTTCC	ACGTTGGATGCTTGCTTAGCAGCTTTCTCC	cGAGCAGCCCGCTATGCCAAAACCC
247730_24337	247730	24337		ACGTTGGATGTGCTGAGCTCCTATTCAGCC	ACGTTGGATGACGTGCAAGCCCATCACAG	CCATGGACAGACACCGCTGGAGCCC
145_10612	145	10612		ACGTTGGATGATCTCAGGTGCAAAGGTTAG	ACGTTGGATGTCTTGAATGCTGCAGCACAC	GCTATGATGTTAACCAGTTTACAAC
197051_909	197051	909		ACGTTGGATGTCTGCCAGGTTCATGGTAAC	ACGTTGGATGTGAATTTGGCCTTCCACCAG	tTGCCAGGTTCATGGTAACAAATCC
208218_19492	208218	19492		ACGTTGGATGCACACACGCACAGAGTTTAC	ACGTTGGATGCCTGCAGTCAAAAAGAGGTG	aATGTACAGTTCAAACTAAAAGAAAC
189859_7702	189859	7702		ACGTTGGATGACACACTCAACCTGCAGAAG	ACGTTGGATGTACTGCAGTCACTGACACAC	gCCTGCAGAAGCGGTCGAAGAACTCG
180277_5816	180277	5816		ACGTTGGATGGCAGAGTGTAGAGATATAGC	ACGTTGGATGTCTAATGGCATTGAGGGCAG	GCAGAGTGTAGAGATATAGCTTCAAA
188831_25784	188831	25784		ACGTTGGATGTGTCTGGTCACTGAGAATGC	ACGTTGGATGAGGATGTCCCTGAGAGTAAG	ACTGCAGCAGTGAAGGAAGGAAATAA
185414_4390	185414	4390		ACGTTGGATGCAAGCCCTCCCTGATCCAA	ACGTTGGATGTTCCTGCAGCTTGTTGATCC	taCAAGCCCTCCCTGATCCAAATATAC

### Sheet: Multiplex_2
## Multiplex 2
SNP ID	Scaffold ID	Position	Failed QC	Forward Primer Sequence	Reverse Primer Sequence	Extension Primer Sequence
236674_44316	236674	44316		ACGTTGGATGCCAGCCCCTTCTTTTCAATG	ACGTTGGATGGCAATAAAGTGCTGCAGTGG	CCCCCACCCACTCTC
203605_2031	203605	2031		ACGTTGGATGTTTCTGACCTGCAGCCTTTG	ACGTTGGATGTGCAGTTTTGAGTCTCTGCC	GCCTTTGTCCCTCCC
243446_17343	243446	17343		ACGTTGGATGATACGGATCAGTGAGGGTTC	ACGTTGGATGCAGTGTAATTGTGCGATCTG	CAGGAGAGCGAAGCA
208882_7091	208882	7091		ACGTTGGATGTTCTGTTGCTGTGGCTGAAG	ACGTTGGATGAGCTCAGCTGTACGGCTTG	ACACACGTCTCCTACT
241030_2917	241030	2917		ACGTTGGATGCCATGTGACTAACCAGTTCC	ACGTTGGATGGCTGATCATTCATTGGCCAC	CCTGCAGCTTTTGTCT
181680_15514	181680	15514		ACGTTGGATGTTCTTCGTGGTCCTGCTCCT	ACGTTGGATGACATAGCCTTGAGTGTGGAC	CGCTGTTCTCAAAGTG
163651_5669	163651	5669		ACGTTGGATGCTACCTACATAGTCACGCTG	ACGTTGGATGTTGGCGATGTAACTGCAGAG	CGCTGCTGTGAGCATT
207370_447	207370	447		ACGTTGGATGTGAATGACTGCACTGGGATG	ACGTTGGATGCCACAACAGCACACATTGGT	GGATGTGTGCCGTTTT
180573_7024	180573	7024		ACGTTGGATGTTGACTGATGGTAAGAAGGG	ACGTTGGATGCGTGGTACAGTGTTTCTGAG	aAAGTGGGGTGTTGTT
203078_7413	203078	7413		ACGTTGGATGTGCAGAGAAACATCAGGCAC	ACGTTGGATGTAAACCCCATGGAGTGTGTG	agCGGGTGAGCTCATAC
230449_27274	230449	27274	yes	ACGTTGGATGGGTGTCCAGAGGATTATAAAG	ACGTTGGATGAAATGGGTGTTGATCACGCT	ggCAGCAGGTTCTGGCT
6349_7011	6349	7011	yes	ACGTTGGATGATGCCGATCTTGATGAGGTC	ACGTTGGATGTCTTTGTCCATGGAGACCTG	ggGGTGGACCGTGAAAT
227160_20121	227160	20121		ACGTTGGATGCATCAAGCTCACGCACACAG	ACGTTGGATGGTGAGGAGTTGATAGGTGTG	aATCTACTGCCAGCAATC
228046_17494	228046	17494	yes	ACGTTGGATGCGGTGTGTCACATTAGCAAG	ACGTTGGATGGCAGGTAACAGGTTCAACAC	AGTAATATGGCTTCCCTC
201239_10000	201239	10000	yes	ACGTTGGATGTTTTATTCTGACACAGTGGC	ACGTTGGATGTGTCCTGGAAAAGTGACTCG	gtACAGTGGCTTTCTTCT
184380_10942	184380	10942		ACGTTGGATGTACACTTCTGGTCACAGCAC	ACGTTGGATGGTAGGACACAGTTGGGATAG	tCCTGCAGGAAGCTTCCTC
181705_10004	181705	10004		ACGTTGGATGTGGTGATGATCTTTGCCAGC	ACGTTGGATGCCTCTGCAGGTATTTTTCCG	ggtaCAGCTTTGCCAGGAC
242562_17320	242562	17320		ACGTTGGATGCACTTTTCTTCAATGGCAGG	ACGTTGGATGGTGTATCTTCCCGATTCAGC	gGGCAGGCTGCCACCTGGG
227745_1145	227745	1145		ACGTTGGATGTGTGTTGAGTGCAGCACACC	ACGTTGGATGGTGACACTCAACGCCATTTG	gggtTGTGCGGTCTGTCTG
136479_9685	136479	9685		ACGTTGGATGACGCAACTCTCATCCAGGGC	ACGTTGGATGTAGGTGGGTGGTGAGGAAGA	aagcTGCCGCCTCCCCCTCC
231130_28557	231130	28557		ACGTTGGATGCAGTGAAGTGACCACTGATG	ACGTTGGATGGTACAATGTCTGCAGAGACG	cCAGTCTCCATACTGTGTTC
246396_2361	246396	2361		ACGTTGGATGACCCCCATTGTTTGCATCAC	ACGTTGGATGTGTTGGAACCCAGACAAACG	cgTGTTTGCATCACAGTCAT
180421_6678	180421	6678		ACGTTGGATGATCCAAGAAGCAGCTGGAAG	ACGTTGGATGTTCACAGCCTCCTCTTTTCC	gggaAACTGCAGGAAGCTGA
139290_4953	139290	4953		ACGTTGGATGTGGCTCAGAAGGTTGGATTG	ACGTTGGATGGTGACAGCCACACAGAAATG	gggCCTCCTCTCCATCTTCAT
126488_13871	126488	13871		ACGTTGGATGCTCAGTCCCTTAAAGCACAG	ACGTTGGATGCAGCAGGTCTGTCCATCTTG	CATCCCGTGTGATGAAACTAC
2000_3888	2000	3888		ACGTTGGATGTTTCACCTGCCCAGTGCCA	ACGTTGGATGATACAGGCATACACCCAGAC	gtTGCCAGCAGCGGCCCGGTT
133693_3166	133693	3166		ACGTTGGATGCTGCTAGCAACCCAGTTTAG	ACGTTGGATGGGATTTGGTGCCTGTGTTTG	gggaCCAGTTTAGACCAGTCG
233311_1838	233311	1838		ACGTTGGATGAATCAGAGCGCAGAGCGGAC	ACGTTGGATGTCAGTAAATCTGACTCCCGC	ggGGCGCAGGCTGCGCCGCTA
202212_2423	202212	2423		ACGTTGGATGAGGCTACCTCCTGAGATCTG	ACGTTGGATGTGACAGACTGAGATCACTGC	tccaTCCTGAGATCTGTCATCC
99556_26307	99556	26307		ACGTTGGATGTTTCTTCGCAGTCTGCAGTC	ACGTTGGATGGTGATATTCCTCCTGGAGTG	gggaAGTCTGCAGTCGCAGTGA
235476_9196	235476	9196		ACGTTGGATGGAACAGTTCATGCAGCTGAC	ACGTTGGATGCTTTATGGAGGCGGTACAAG	GCTGACAGTTAGAAAATGTGAG
247020_27217	247020	27217	yes	ACGTTGGATGTGCACAAGTGTTTGGGAATG	ACGTTGGATGACTGTGTACAAGGTGAGTGC	gaggGTTTGGGAATGTGCGTTG
209955_2523	209955	2523		ACGTTGGATGAGAACCAAGCTGGACCAAAC	ACGTTGGATGAAACCAGAACCGAGCTGGAG	ggGCCCTTAATTCCTCTTCTGGA
247085_6096	247085	6096		ACGTTGGATGGCAGTAAAAGATGACAGGAC	ACGTTGGATGTGCTGCAGGTCAGATAACTC	aTGTGTGTTTACCTCAAAACTAC
193586_5159	193586	5159		ACGTTGGATGTGTGAGGTCTACTGGTTCTG	ACGTTGGATGTGTTGCAGCAGTGCATTGTG	gaccGAAGCCCCACAAAATAAAG
100356_986	100356	986		ACGTTGGATGCCACTGCAGGTTTAAGTCAC	ACGTTGGATGTGCAATTTATTCCCTGGCAC	ggggCATTATCTGCCTGTCCGAG
99669_18498	99669	18498		ACGTTGGATGTTAGCTTCTCCCCAAACAGG	ACGTTGGATGTGGGAAGCAGGATGAGAATG	GATGGTGTTTAAAGTACCAGAGA
1922_4164	1922	4164		ACGTTGGATGGGTTTTTGGATTGTGCTGCG	ACGTTGGATGCTGCAAACAGCAGATGAGAG	tCTGCGTTCAATACTTCACAAATCG
205485_3157	205485	3157	yes	ACGTTGGATGCAACCAGCACAAATGGAGAC	ACGTTGGATGAACTTTACTGTGCAGCCCTC	TGAAATATATCTGGGTTGTAATTTA
