## Supplementary File 2 for "Complex introgression among three diverged largemouth bass lineages"

Map.ID	Population	Habitat	Latitude	Longitude	NLB	DLB	FLB	NLB	(old)	FLB	(old)	N
1	Allatoona_GA	Res	34.1331	-84.6244	0.215	0.443	0.342	0.552	0.448	9
2	AltamahaOconee_GA	River	31.957737	-82.540432	0.05	0.064	0.885	0.125	0.875	21
3	Barataria_LA	River	29.566231	-90.023018	0.707	0.249	0.044	0.929	0.071	22
4	BayMinette_AL	River	30.391669	-87.813291	0.047	0.937	0.016	NA	NA	20
5	BayouPenchant_LA	River	29.49923	-90.98524	0.728	0.188	0.084	0.899	0.101	26
6	BayTreeL_CoNC	River	34.665341	-78.402137	0.175	0.086	0.74	0.291	0.709	15
7	BBCanot_AL	River	30.835753	-87.984242	0.015	0.979	0.006	0.729	0.271	22
8	BlueRidge_GA	Res	34.869225	-84.2698999	0.12	0.505	0.375	0.477	0.523	15
9	Boone_TN	River	36.431767	-82.391364	0.811	0.135	0.054	0.95	0.05	20
10	CreoleBayou_LA	River	29.39726	-91.1683	0.722	0.213	0.065	0.922	0.078	21
11	Delaware	Res	38.794063	-75.693856	0.822	0.063	0.115	0.861	0.139	15
12	Demopolis_AL	Res	32.525118	-87.883172	0.08	0.842	0.079	0.701	0.299	20
13	DOliveBay_AL	River	30.656209	-87.41795	0.019	0.954	0.027	0.701	0.299	20
14	Eufala_AL	Res	31.911689	-85.159158	0.113	0.36	0.527	0.399	0.601	20
15	GrandBayou_LA	River	29.4836	-90.35226	0.752	0.206	0.042	0.911	0.089	15
16	Guntersville_AL	Res	34.5523	-86.1192	0.385	0.252	0.363	0.578	0.422	16
17	Harris_AL	Res	33.2507	-85.6125	0.179	0.468	0.353	0.518	0.482	16
18	Harris_PiNC	Res	35.610192	-78.948635	0.184	0.089	0.726	0.277	0.723	15
19	HatchieR_TN	River	35.4385632	-89.0797029	0.543	0.433	0.024	0.878	0.122	19
20	Juliette_GA	Res	33.0456	-83.7916	0.14	0.165	0.695	0.281	0.719	20
21	LakeBurton_GA	Res	34.826683	-83.556108	0.112	0.151	0.737	0.258	0.742	16
22	LakeMartin_AL	Res	32.79787	-85.825486	0.231	0.506	0.263	0.621	0.379	24
23	LakeMattoon_IL	River	39.349343	-88.476983	0.955	0.039	0.006	0.989	0.011	14
24	LakeSeminole_FL	River	30.707393	-84.863213	0.019	0.174	0.808	0.136	0.864	20
25	LauralHill_TN	Res	35.20158	-87.32747	0.764	0.161	0.076	0.897	0.103	20
26	LayLake_AL	Res	33.1166	-86.482	0.059	0.597	0.344	0.549	0.451	20
27	LewisSmith_AL	Res	34.0478	-87.0249	0.182	0.763	0.056	0.751	0.249	15
28	LowerOcmulgee_GA	River	31.778245	-83.018742	0.039	0.071	0.891	0.086	0.914	3
29	Marrowbone_TN	Res	36.303477	-86.91586	0.78	0.133	0.087	0.896	0.104	20
30	Maryland	Res	38.17676	-75.39782	0.897	0.049	0.054	0.959	0.041	9
31	MillCreek_IL	River	37.349272	-89.25497	0.931	0.057	0.012	0.989	0.011	16
32	MillersFerry_AL	Res	32.0996	-87.3675	0.033	0.933	0.034	0.713	0.287	16
33	NeelyHenry_AL	Res	33.836394	-86.060515	0.187	0.648	0.165	0.684	0.316	16
34	OconneRiver_GA	River	32.2752194	-82.64409167	0.045	0.073	0.881	0.086	0.914	9
35	OtterLake_IL	River	39.415762	-89.903702	0.954	0.041	0.005	0.984	0.016	16
36	Ouachita_AR	Res	34.591915	-93.315217	0.82	0.114	0.066	0.908	0.092	30
37	Pontchartrain_LA	River	29.655307	-89.838158	0.478	0.463	0.06	0.891	0.109	20
38	Rhodhiss_MtNC	Res	35.78269	-81.47475	0.672	0.062	0.267	0.745	0.255	15
39	RockyMt_GA	Res	34.342365	-85.329193	0.178	0.381	0.441	NA	NA	5
40	SavannahR_GA	River	32.76825	-81.42406667	0.014	0.033	0.953	0.07	0.93	16
41	SipseyRiver_AL	River	33.91454	-87.68724	0.042	0.919	0.039	NA	NA	22
42	SmithMt_VA	Res	37.071791	-79.615805	0.363	0.091	0.547	0.486	0.514	5
43	StJohn_FL	River	28.247632	-81.383714	0.003	0.004	0.993	0	1	15
44	SugarLake_MN	River	45.313849	-94.044879	0.989	0.007	0.004	0.986	0.014	17
45	SuttonL_CoNC	Res	34.300014	-78.000747	0.034	0.034	0.932	0.047	0.953	15
46	Tensaw_AL	River	31.031565	-87.901647	0.007	0.988	0.005	NA	NA	3
47	Thom_PiNC	Res	35.88769	-80.18929	0.377	0.085	0.537	0.428	0.572	15
48	UpperOcmulgee_GA	River	33.047167	-83.736461	0.102	0.182	0.715	0.218	0.782	7
49	WaxDelta_LA	River	29.563703	-91.413283	0.805	0.158	0.037	0.961	0.039	16
50	WestPoint_GA	Res	33.0221	-85.1661	0.166	0.359	0.475	NA	NA	19
51	Wheeler_AL	Res	34.718623	-87.144439	0.554	0.334	0.112	0.829	0.171	20
52	WhiteL_CoNC	River	34.642825	-78.498367	0.188	0.056	0.756	0.23	0.77	10
